# mRNA-Protein Coordination is Contextualized by Metastatic Biological Phenotypes

**DOI:** 10.1101/2025.02.15.638428

**Authors:** Ronit Sharma, Nikolaos Meimetis, Arjana Begzati, Shashwat Depali Nagar, Benjamin Kellman, Hratch M. Baghdassarian

## Abstract

A central goal of conducting omics measurements is to understand how molecular features inform higher-order cell- and tissue-level phenotypes. In particular, multi-omics offers insights into how information encoded by the genome is coordinated through biological layers, resulting in functional outputs^1^. Due to myriad post-transcriptional regulatory processes, the coordination between mRNA and protein cannot be simply reduced to gene-wise correlation. Yet, both modalities have been shown to serve as representations of biological state, and multi-omics integration has been used to improve these representations. Multi-omics approaches typically do not focus on how mRNA and protein features coordinate, but rather use the additional information for improved prediction or feature selection. Here, instead, we showed that standard linear machine learning models provide an understanding of transcriptomic and proteomic coordination in the context of a biological phenotype of interest, in this case cancer metastasis. We find that, in the context of metastasis, a select subset of proteomic features—reflecting a more concentrated signal relative to the broadly distributed transcriptomic signal—offers additional information to that encoded by transcriptomics, as demonstrated by improved model performance when integrating the two modalities and the relative feature importance of proteomics. Top features show a depletion of gene-product overlap across modalities, indicating that the model primarily leverages instances in which the two modalities are providing complementary information with respect to phenotype. However, in instances when both modalities are selected for a given gene product, there is high information consistency that synergistically bolsters phenotype prediction. Altogether, by using model fits that relate both modalities to phenotype, we observe a nuanced coordination of protein and mRNA, in which both modalities tend to provide consistent information about phenotype, yet benefits remain to incorporating a combination of both complementary and reinforcing signals across modalities.
