## Supplementary material for "mRNA-Protein Coordination is Contextualized by Metastatic Biological Phenotypes": Table 1

	MSE	RMSE	R2	R2_adj	AIC	BIC	Input	Model	Performance.Metric
24	1.30993743678993	1.14452498303442	0.236650243401953	0.236565502087943	-14830.0688329856	-14808.7505619338	ANN	exp	MSE
20	5.3685259574723	2.31700797527162	0.271512344174622	0.271431472987253	18174.2492617846	18195.5675328364	ANN	linear	MSE
22	1.31831000135782	1.14817681624296	0.325690488845165	0.325615632105473	-15947.5530217733	-15926.2347507215	ANN	power	MSE
6	0.957806321517431	0.978675800006024	0.0399597523392713	0.0398638250563316	-19377.6043510353	-19355.9703314184	svr_linear	exp	MSE
2	2.9995252615219	1.73191375695267	0.0461277017217942	0.0460323907407513	10391.6180762148	10413.2520958317	svr_linear	linear	MSE
4	0.958503344517566	0.979031840400284	0.0472298376892254	0.0471346368336787	-19453.6954308366	-19432.0614112197	svr_linear	power	MSE
12	0.924807374577754	0.961669056681016	0.0593297900096474	0.0592443366838853	-22487.5935974612	-22465.673919772	svr_poly	exp	MSE
8	2.85812148632726	1.69059796708953	0.069941763077094	0.0698572737750479	10186.2592616167	10208.1789393058	svr_poly	linear	MSE
10	0.925387671197086	0.961970722629897	0.0653327999765214	0.0652478919823333	-22558.0805030461	-22536.1608253569	svr_poly	power	MSE
18	0.939144747199836	0.969094808158539	0.0589675386701175	0.0588796574167247	-22974.2636987782	-22952.4268992878	svr_rbf	exp	MSE
14	2.85068745386313	1.688397895599	0.0686129189500252	0.0685259384605734	8941.00997534835	8962.84677483867	svr_rbf	linear	MSE
16	0.939795946293941	0.969430733107807	0.0678231321672232	0.0677360779210677	-23075.5274619318	-23053.6906624415	svr_rbf	power	MSE
23	0.0932258157001991	0.305329028590796	0.0837646898679871	0.0836617998836938	-568.843980007962	-547.560201717667	ANN	exp	Pearson
19	0.0200520124460863	0.141605128600931	0.10014011643571	0.100040220800323	-7093.45454188063	-7072.13627082882	ANN	linear	Pearson
21	0.0929232116222336	0.304833088135513	0.0969185796813116	0.0968171668323147	-697.643694980285	-676.35991668999	ANN	power	Pearson
5	0.0899729237683573	0.299954869552667	0.114725162908406	0.11463642244759	-6004.94497852876	-5983.32056468349	svr_linear	exp	Pearson
1	0.0163979901969209	0.128054637545545	0.105495810592517	0.105406431676708	-9345.45778079249	-9323.82376117557	svr_linear	linear	Pearson
3	0.0896399848257692	0.299399373455873	0.142624573467692	0.142538629659899	-6324.46302771814	-6302.83861387288	svr_linear	power	Pearson
11	0.0883949516554126	0.297312885115012	0.148380997103728	0.148303365471741	-8384.09324269692	-8362.18393714075	svr_poly	exp	Pearson
7	0.0144225163560939	0.12009378150468	0.144378377664616	0.14430065040968	-11991.7419728543	-11969.8222951651	svr_poly	linear	Pearson
9	0.0880787879654206	0.296780706861852	0.177387741681032	0.177312754237247	-8764.32010720798	-8742.41080165181	svr_poly	power	Pearson
17	0.0900463495663031	0.300077239333981	0.114083062979702	0.114000003075612	-6294.35707400136	-6272.53206234545	svr_rbf	exp	Pearson
13	0.0165829339597562	0.12877474115585	0.115991206830705	0.115908650910536	-10250.1258627972	-10228.2890633068	svr_rbf	linear	Pearson
15	0.0897441623457765	0.299573300455459	0.134428909652247	0.134347757290504	-6542.21404191507	-6520.38903025916	svr_rbf	power	Pearson
