## Supplementary material for "mRNA-Protein Coordination is Contextualized by Metastatic Biological Phenotypes": Table 2

### Sheet: hyperparameters explored
hyperparameter	relevant models	values explored
Number of Selected Features	all	250, 500, 1000, 5000, all features
C	SVR	between 1e-4 and 1e-2, log = True
epsilon	SVR	between 1e-3 and 10, log = True
gamma	SVR (rbf and poly kernels only)	'scale', 'auto'
degree	SVR (poly kernel only)	2,3,4,5
coef0	SVR (poly kernel only)	between 0 and 2 with a step size of 0.1
n_components	PLSR	between 2 and 100 with a step size of 1
alpha	Ridge, Lasso, ElasticNet	between 1e-3 and 1e2, log = True
l1_ratio	ElasticNet	between 0.3 and 0.7 with a step size of 0.1
n_estimators	Random Forest	between 300 and 1600 with a step size of 400
max_features	Random Forest	"sqrt", "log2", 0.5, 0.75, 1
max_samples	Random Forest	0.25, 0.5, 0.75, None
max_depth	Random Forest	None, 10, 25, 50, 100, 200
n_neighbors	KNN	between 15 and 25 with a step size of 1
weights	KNN	'uniform', 'distance'
metric	KNN	'minkowski', 'l1', 'l2', 'cosine'

### Sheet: transcriptomics Optuna results
model_type	fold	train_corr	test_corr	train_mse	test_mse	best_params	modality
SVR_linear	0	0.915856	0.557805	0.58154	1.74094	{'n_features': 16371, 'C': 0.0052190943487599225, 'epsilon': 0.9146257259715171}	transcriptomics
SVR_linear	1	0.937558	0.457834	0.468796	1.90614	{'n_features': 16371, 'C': 0.006974792201895436, 'epsilon': 0.7945156535571652}	transcriptomics
SVR_linear	2	0.930158	0.471534	0.495417	1.89028	{'n_features': 5000, 'C': 21.83027256012079, 'epsilon': 0.8146830567919583}	transcriptomics
SVR_linear	3	0.931082	0.383733	0.495464	2.02689	{'n_features': 10000, 'C': 0.00742413123167603, 'epsilon': 0.8246955066544528}	transcriptomics
SVR_linear	4	0.905525	0.480615	0.645183	1.7938	{'n_features': 10000, 'C': 0.3278268415580286, 'epsilon': 0.967882429641429}	transcriptomics
SVR_linear	5	0.875654	0.525349	0.696314	1.7523	{'n_features': 5000, 'C': 0.0001608228233001422, 'epsilon': 0.23602905874202795}	transcriptomics
SVR_linear	6	0.97665	0.218427	0.182111	2.55649	{'n_features': 16371, 'C': 0.12629294633554844, 'epsilon': 0.4753097500484442}	transcriptomics
SVR_linear	7	0.949604	0.625534	0.394122	1.53544	{'n_features': 16371, 'C': 0.3938490477069667, 'epsilon': 0.7168583640492924}	transcriptomics
SVR_linear	8	0.917295	0.406009	0.545734	2.76173	{'n_features': 16371, 'C': 6.405337396558564, 'epsilon': 0.8684386351078341}	transcriptomics
SVR_linear	9	0.909043	0.599174	0.602679	2.26044	{'n_features': 10000, 'C': 0.07218468448353473, 'epsilon': 0.9351576500240721}	transcriptomics
PLS	0	0.99999	0.524009	5.31067e-05	1.91299	{'n_features': 10000, 'n_components': 27}	transcriptomics
PLS	1	1	0.433192	6.05603e-07	2.07262	{'n_features': 16371, 'n_components': 33}	transcriptomics
PLS	2	0.795664	0.543866	0.944987	1.75954	{'n_features': 16371, 'n_components': 4}	transcriptomics
PLS	3	0.993493	0.386869	0.0335033	2.18073	{'n_features': 10000, 'n_components': 12}	transcriptomics
PLS	4	0.663601	0.433438	1.45053	1.95704	{'n_features': 10000, 'n_components': 2}	transcriptomics
PLS	5	0.796472	0.502809	0.941298	1.88041	{'n_features': 16371, 'n_components': 4}	transcriptomics
PLS	6	1	0.313076	6.02186e-11	2.45279	{'n_features': 16371, 'n_components': 43}	transcriptomics
PLS	7	1	0.625804	1.31471e-07	1.63286	{'n_features': 16371, 'n_components': 32}	transcriptomics
PLS	8	0.99416	0.428607	0.0288566	2.80491	{'n_features': 16371, 'n_components': 12}	transcriptomics
PLS	9	0.634144	0.516234	1.48116	2.52002	{'n_features': 5000, 'n_components': 2}	transcriptomics
Ridge	0	0.999947	0.51603	0.000561904	1.94455	{'n_features': 16371, 'alpha': 99.61450595145713}	transcriptomics
Ridge	1	0.999946	0.43389	0.000564255	2.05183	{'n_features': 16371, 'alpha': 99.26425417467658}	transcriptomics
Ridge	2	0.999947	0.53583	0.000567372	1.77194	{'n_features': 16371, 'alpha': 99.80533636111859}	transcriptomics
Ridge	3	0.999921	0.388418	0.000816989	2.16968	{'n_features': 10000, 'alpha': 99.96663801138227}	transcriptomics
Ridge	4	0.999944	0.483225	0.000588914	1.83761	{'n_features': 16371, 'alpha': 99.61437485411415}	transcriptomics
Ridge	5	0.999922	0.558032	0.000811009	1.71684	{'n_features': 10000, 'alpha': 99.96663801138227}	transcriptomics
Ridge	6	0.999948	0.238639	0.00053558	2.5928	{'n_features': 16371, 'alpha': 99.26425417467658}	transcriptomics
Ridge	7	0.999951	0.622083	0.000538898	1.64093	{'n_features': 16371, 'alpha': 97.78907676537655}	transcriptomics
Ridge	8	0.999947	0.436828	0.000527306	2.78718	{'n_features': 16371, 'alpha': 99.26425417467658}	transcriptomics
Ridge	9	0.999944	0.618878	0.000577015	2.1681	{'n_features': 16371, 'alpha': 99.80533636111859}	transcriptomics
Lasso	0	0.690541	0.53873	1.4883	1.80871	{'n_features': 5000, 'alpha': 0.22296116994330006}	transcriptomics
Lasso	1	0.726591	0.368469	1.36007	2.05158	{'n_features': 5000, 'alpha': 0.19961983387662474}	transcriptomics
Lasso	2	0.707487	0.619478	1.42928	1.53223	{'n_features': 5000, 'alpha': 0.20320949135888722}	transcriptomics
Lasso	3	0.688027	0.485554	1.47985	1.80368	{'n_features': 1000, 'alpha': 0.20137423193321552}	transcriptomics
Lasso	4	0.719468	0.460692	1.38452	1.80865	{'n_features': 1000, 'alpha': 0.18760698188272992}	transcriptomics
Lasso	5	0.726251	0.428265	1.33531	1.99444	{'n_features': 1000, 'alpha': 0.1755614998667778}	transcriptomics
Lasso	6	0.696365	0.164905	1.44312	2.54965	{'n_features': 1000, 'alpha': 0.20955645858047395}	transcriptomics
Lasso	7	0.701422	0.653652	1.43947	1.5194	{'n_features': 1000, 'alpha': 0.1918496027129851}	transcriptomics
Lasso	8	0.764004	0.468349	1.14248	2.57254	{'n_features': 1000, 'alpha': 0.13986713954870783}	transcriptomics
Lasso	9	0.684261	0.571256	1.44003	2.44123	{'n_features': 1000, 'alpha': 0.20138220383818106}	transcriptomics
ElasticNet	0	0.728845	0.527207	1.34133	1.82234	{'n_features': 1000, 'alpha': 0.4146772437193251, 'l1_ratio': 0.4}	transcriptomics
ElasticNet	1	0.731718	0.392687	1.3322	2.00074	{'n_features': 1000, 'alpha': 0.4150767359842251, 'l1_ratio': 0.4}	transcriptomics
ElasticNet	2	0.712356	0.586974	1.40121	1.61038	{'n_features': 1000, 'alpha': 0.35605347853948227, 'l1_ratio': 0.5}	transcriptomics
ElasticNet	3	0.685312	0.464906	1.50939	1.8499	{'n_features': 5000, 'alpha': 0.4421010360889308, 'l1_ratio': 0.5}	transcriptomics
ElasticNet	4	0.728233	0.456204	1.35605	1.81797	{'n_features': 1000, 'alpha': 0.3505842484580171, 'l1_ratio': 0.5}	transcriptomics
ElasticNet	5	0.73736	0.421944	1.30141	2.01198	{'n_features': 1000, 'alpha': 0.3277437996207039, 'l1_ratio': 0.5}	transcriptomics
ElasticNet	6	0.758894	0.178845	1.20173	2.59026	{'n_features': 1000, 'alpha': 0.2875825367607765, 'l1_ratio': 0.5}	transcriptomics
ElasticNet	7	0.720822	0.632877	1.37083	1.55815	{'n_features': 1000, 'alpha': 0.34141924387965006, 'l1_ratio': 0.5}	transcriptomics
ElasticNet	8	0.766197	0.46498	1.13925	2.5829	{'n_features': 1000, 'alpha': 0.2717210217721877, 'l1_ratio': 0.5}	transcriptomics
ElasticNet	9	0.71956	0.576624	1.31641	2.40041	{'n_features': 1000, 'alpha': 0.32474255096953275, 'l1_ratio': 0.5}	transcriptomics
SVR_poly	0	0.99305	0.563233	0.0670642	1.72194	{'n_features': 16371, 'C': 8.51957289596486, 'epsilon': 0.2713152083128313, 'degree': 3, 'coef0': 1.7000000000000002, 'gamma': 'auto'}	transcriptomics
SVR_poly	1	0.998572	0.435994	0.0154107	1.95834	{'n_features': 16371, 'C': 3.4803340162475194, 'epsilon': 0.12742673335820073, 'degree': 2, 'coef0': 0.7000000000000001, 'gamma': 'scale'}	transcriptomics
SVR_poly	2	0.995189	0.564222	0.0489197	1.64591	{'n_features': 5000, 'C': 1.0023064132272477, 'epsilon': 0.22787699873913303, 'degree': 4, 'coef0': 2.0, 'gamma': 'scale'}	transcriptomics
SVR_poly	3	0.999578	0.453333	0.00474376	1.90017	{'n_features': 10000, 'C': 25.491126303667997, 'epsilon': 0.06967036307430285, 'degree': 2, 'coef0': 0.4, 'gamma': 'scale'}	transcriptomics
SVR_poly	4	0.997032	0.457787	0.032362	1.81412	{'n_features': 16371, 'C': 0.256949709812883, 'epsilon': 0.1861297606188295, 'degree': 4, 'coef0': 1.5, 'gamma': 'auto'}	transcriptomics
SVR_poly	5	0.966383	0.576311	0.225646	1.63356	{'n_features': 16371, 'C': 0.1643604329026538, 'epsilon': 0.15062340714233355, 'degree': 3, 'coef0': 1.7000000000000002, 'gamma': 'scale'}	transcriptomics
SVR_poly	6	0.99927	0.258415	0.00672693	2.43506	{'n_features': 16371, 'C': 4.290575899022343, 'epsilon': 0.08319413530036951, 'degree': 2, 'coef0': 1.4000000000000001, 'gamma': 'auto'}	transcriptomics
SVR_poly	7	0.996747	0.668475	0.0358758	1.40341	{'n_features': 16371, 'C': 6.044115093679587, 'epsilon': 0.19579243058659937, 'degree': 3, 'coef0': 1.1, 'gamma': 'auto'}	transcriptomics
SVR_poly	8	0.985598	0.423312	0.135022	2.70777	{'n_features': 16371, 'C': 1.1509289689637257, 'epsilon': 0.39542267102575074, 'degree': 3, 'coef0': 1.7000000000000002, 'gamma': 'scale'}	transcriptomics
SVR_poly	9	0.987867	0.614472	0.112785	2.22746	{'n_features': 5000, 'C': 15.242270743355531, 'epsilon': 0.35392396948642246, 'degree': 2, 'coef0': 0.30000000000000004, 'gamma': 'scale'}	transcriptomics
SVR_rbf	0	0.999036	0.56096	0.0110173	1.72748	{'n_features': 10000, 'C': 6.889039752291911, 'epsilon': 0.1062600279800342, 'gamma': 'scale'}	transcriptomics
SVR_rbf	1	1	0.431745	1.46464e-06	1.86276	{'n_features': 10000, 'C': 42.84893448718373, 'epsilon': 0.001157099622526431, 'gamma': 'scale'}	transcriptomics
SVR_rbf	2	0.999596	0.574527	0.0048197	1.63245	{'n_features': 5000, 'C': 9.649974597429535, 'epsilon': 0.06998583219264577, 'gamma': 'scale'}	transcriptomics
SVR_rbf	3	0.9995	0.505845	0.00594269	1.76221	{'n_features': 10000, 'C': 6.975150716089699, 'epsilon': 0.07794598956332412, 'gamma': 'scale'}	transcriptomics
SVR_rbf	4	0.997725	0.456256	0.0265256	1.79543	{'n_features': 16371, 'C': 19.555121361751752, 'epsilon': 0.16712818400314336, 'gamma': 'auto'}	transcriptomics
SVR_rbf	5	0.987245	0.570883	0.0781536	1.64865	{'n_features': 10000, 'C': 3.0173956468715857, 'epsilon': 0.03184372752551095, 'gamma': 'scale'}	transcriptomics
SVR_rbf	6	1	0.236209	3.08058e-06	2.38397	{'n_features': 16371, 'C': 45.69036023107356, 'epsilon': 0.001719773676101226, 'gamma': 'scale'}	transcriptomics
SVR_rbf	7	0.9992	0.633508	0.00995018	1.52934	{'n_features': 16371, 'C': 23.861389309724434, 'epsilon': 0.10068908305011946, 'gamma': 'scale'}	transcriptomics
SVR_rbf	8	0.993735	0.458282	0.0509959	2.59774	{'n_features': 10000, 'C': 3.460727691868732, 'epsilon': 0.1384988579097853, 'gamma': 'scale'}	transcriptomics
SVR_rbf	9	0.996301	0.646883	0.0389526	2.1971	{'n_features': 10000, 'C': 6.078630419570809, 'epsilon': 0.20287297117319453, 'gamma': 'scale'}	transcriptomics
RFR	0	0.973818	0.561261	0.465724	1.87075	{'n_features': 1000, 'n_estimators': 700, 'max_features': 0.5, 'max_samples': 0.75, 'max_depth': 100}	transcriptomics
RFR	1	0.984608	0.328968	0.284786	2.03684	{'n_features': 1000, 'n_estimators': 1100, 'max_features': 0.75, 'max_samples': None, 'max_depth': 10}	transcriptomics
RFR	2	0.985687	0.471593	0.294657	1.93182	{'n_features': 1000, 'n_estimators': 1500, 'max_features': 0.5, 'max_samples': None, 'max_depth': 10}	transcriptomics
RFR	3	0.985813	0.420579	0.274475	1.96443	{'n_features': 1000, 'n_estimators': 1500, 'max_features': 0.75, 'max_samples': None, 'max_depth': None}	transcriptomics
RFR	4	0.972492	0.422266	0.459038	1.89956	{'n_features': 1000, 'n_estimators': 700, 'max_features': 0.75, 'max_samples': 0.75, 'max_depth': 10}	transcriptomics
RFR	5	0.985003	0.43763	0.275848	1.98501	{'n_features': 1000, 'n_estimators': 700, 'max_features': 0.75, 'max_samples': None, 'max_depth': 200}	transcriptomics
RFR	6	0.98567	0.206953	0.262641	2.31487	{'n_features': 1000, 'n_estimators': 1500, 'max_features': 0.75, 'max_samples': None, 'max_depth': 200}	transcriptomics
RFR	7	0.986263	0.690321	0.282362	1.62584	{'n_features': 1000, 'n_estimators': 1100, 'max_features': 0.75, 'max_samples': None, 'max_depth': 100}	transcriptomics
RFR	8	0.985419	0.415949	0.268651	2.75493	{'n_features': 500, 'n_estimators': 1500, 'max_features': 0.75, 'max_samples': None, 'max_depth': 25}	transcriptomics
RFR	9	0.986312	0.482185	0.265989	2.7996	{'n_features': 1000, 'n_estimators': 1100, 'max_features': 0.5, 'max_samples': None, 'max_depth': 100}	transcriptomics
KNN	0	1	0.593067	9.70168e-27	1.73276	{'n_features': 16371, 'n_neighbors': 25, 'weights': 'distance', 'metric': 'cosine'}	transcriptomics
KNN	1	1	0.406117	3.69956e-28	1.80096	{'n_features': 500, 'n_neighbors': 20, 'weights': 'distance', 'metric': 'cosine'}	transcriptomics
KNN	2	1	0.476065	0	1.85805	{'n_features': 1000, 'n_neighbors': 15, 'weights': 'distance', 'metric': 'l1'}	transcriptomics
KNN	3	1	0.362803	1.62749e-27	2.0964	{'n_features': 10000, 'n_neighbors': 15, 'weights': 'distance', 'metric': 'cosine'}	transcriptomics
KNN	4	1	0.292686	2.06734e-27	2.08662	{'n_features': 10000, 'n_neighbors': 19, 'weights': 'distance', 'metric': 'cosine'}	transcriptomics
KNN	5	1	0.299003	4.78609e-28	2.30871	{'n_features': 250, 'n_neighbors': 21, 'weights': 'distance', 'metric': 'cosine'}	transcriptomics
KNN	6	1	0.202876	4.60151e-27	2.46107	{'n_features': 10000, 'n_neighbors': 18, 'weights': 'distance', 'metric': 'cosine'}	transcriptomics
KNN	7	1	0.634948	0	1.72992	{'n_features': 16371, 'n_neighbors': 22, 'weights': 'distance', 'metric': 'l1'}	transcriptomics
KNN	8	1	0.366289	0	2.85648	{'n_features': 250, 'n_neighbors': 24, 'weights': 'distance', 'metric': 'l1'}	transcriptomics
KNN	9	1	0.517118	4.3208e-27	2.4516	{'n_features': 10000, 'n_neighbors': 18, 'weights': 'distance', 'metric': 'cosine'}	transcriptomics

### Sheet: proteomics Optuna results
model_type	fold	train_corr	test_corr	train_mse	test_mse	best_params	modality
SVR_linear	0	0.980885	0.475416	0.189558	2.12735	{'n_features': 5000, 'C': 0.02583069735217927, 'epsilon': 0.46071427203298193}	proteomics
SVR_linear	1	0.983273	0.269641	0.163966	3.36838	{'n_features': 5000, 'C': 0.011718175681981274, 'epsilon': 0.4343688234387366}	proteomics
SVR_linear	2	0.918088	0.570415	0.751751	2.04482	{'n_features': 5000, 'C': 0.00026053932932901236, 'epsilon': 0.5999476437391498}	proteomics
SVR_linear	3	0.992045	0.229737	0.0804631	2.8202	{'n_features': 5000, 'C': 0.03702255036936027, 'epsilon': 0.29747417978809393}	proteomics
SVR_linear	4	0.962945	0.285223	0.326894	3.23417	{'n_features': 1000, 'C': 0.009838139144520768, 'epsilon': 0.6469830480733786}	proteomics
SVR_linear	5	0.91346	0.435678	0.798269	2.84	{'n_features': 5000, 'C': 0.0003803143997046859, 'epsilon': 0.9208066796585948}	proteomics
SVR_linear	6	0.927884	0.458537	0.686585	2.38646	{'n_features': 5000, 'C': 0.10457678968859159, 'epsilon': 0.9660316916818873}	proteomics
SVR_linear	7	0.910709	0.347835	0.592852	3.03776	{'n_features': 5000, 'C': 0.00026250501886906056, 'epsilon': 0.039742272095195624}	proteomics
SVR_linear	8	0.942823	0.205384	0.392918	3.01252	{'n_features': 5000, 'C': 0.00034511722982404145, 'epsilon': 0.08689723195372218}	proteomics
SVR_linear	9	0.973085	0.346023	0.294355	1.80075	{'n_features': 5000, 'C': 0.009362793945078626, 'epsilon': 0.5947431464971079}	proteomics
PLS	0	0.992566	0.477063	0.0437595	2.17528	{'n_features': 5000, 'n_components': 8}	proteomics
PLS	1	1	0.249042	4.09231e-12	3.55589	{'n_features': 5000, 'n_components': 34}	proteomics
PLS	2	0.859299	0.430293	0.769994	2.4002	{'n_features': 5000, 'n_components': 3}	proteomics
PLS	3	0.999979	0.216066	0.000127022	2.95354	{'n_features': 5000, 'n_components': 16}	proteomics
PLS	4	0.971677	0.215336	0.160973	3.62105	{'n_features': 1000, 'n_components': 6}	proteomics
PLS	5	0.978638	0.216272	0.121862	3.69607	{'n_features': 1000, 'n_components': 7}	proteomics
PLS	6	0.999956	0.393277	0.000258794	2.83407	{'n_features': 1000, 'n_components': 17}	proteomics
PLS	7	0.874245	0.31305	0.682633	3.34159	{'n_features': 5000, 'n_components': 3}	proteomics
PLS	8	0.84332	0.271195	0.843876	3.06175	{'n_features': 1000, 'n_components': 3}	proteomics
PLS	9	0.856458	0.20159	0.814648	2.77957	{'n_features': 1000, 'n_components': 3}	proteomics
Ridge	0	0.99985	0.479016	0.00219705	2.14153	{'n_features': 5000, 'alpha': 99.73266809918373}	proteomics
Ridge	1	0.999867	0.228269	0.00194008	3.58648	{'n_features': 5000, 'alpha': 99.73266809918373}	proteomics
Ridge	2	0.999853	0.497587	0.00215087	2.17529	{'n_features': 5000, 'alpha': 99.73266809918373}	proteomics
Ridge	3	0.999854	0.265831	0.00202424	2.7794	{'n_features': 5000, 'alpha': 99.73266809918373}	proteomics
Ridge	4	0.998508	0.264473	0.017107	3.53689	{'n_features': 1000, 'alpha': 99.7531413582702}	proteomics
Ridge	5	0.999837	0.433517	0.00226614	2.82439	{'n_features': 5000, 'alpha': 99.73266809918373}	proteomics
Ridge	6	0.999848	0.480286	0.0022215	2.51219	{'n_features': 5000, 'alpha': 99.73266809918373}	proteomics
Ridge	7	0.999827	0.472669	0.00235465	2.64638	{'n_features': 5000, 'alpha': 99.73266809918373}	proteomics
Ridge	8	0.99984	0.318667	0.00219725	2.81363	{'n_features': 5000, 'alpha': 99.73266809918373}	proteomics
Ridge	9	0.999848	0.35875	0.00227046	1.99081	{'n_features': 5000, 'alpha': 99.73266809918373}	proteomics
Lasso	0	0.550046	0.252827	2.40354	2.59596	{'n_features': 1000, 'alpha': 0.4539431047574878}	proteomics
Lasso	1	0.797291	0.147147	1.35934	3.54778	{'n_features': 1000, 'alpha': 0.2184983402088841}	proteomics
Lasso	2			2.94335	2.84216	{'n_features': 5000, 'alpha': 19.851943491301462}	proteomics
Lasso	3	0.90024	0.108119	0.843777	3.2087	{'n_features': 5000, 'alpha': 0.16473000868031057}	proteomics
Lasso	4	0.618751	0.103447	2.10116	3.36538	{'n_features': 500, 'alpha': 0.37155277375414075}	proteomics
Lasso	5	0.776707	-0.0500457	1.48513	3.75158	{'n_features': 1000, 'alpha': 0.25136060360356993}	proteomics
Lasso	6	0.770741	0.269333	1.64117	2.87996	{'n_features': 10969, 'alpha': 0.2900442204960249}	proteomics
Lasso	7	0.581778	-0.0422875	2.24007	3.51994	{'n_features': 500, 'alpha': 0.4210734254532157}	proteomics
Lasso	8	0.980186	0.144283	0.191312	3.42309	{'n_features': 10969, 'alpha': 0.06039417934784482}	proteomics
Lasso	9	0.896595	0.279206	0.876474	1.89928	{'n_features': 1000, 'alpha': 0.15011842508146034}	proteomics
ElasticNet	0	0.724028	0.359635	1.87566	2.42617	{'n_features': 5000, 'alpha': 0.7857468946551032, 'l1_ratio': 0.4}	proteomics
ElasticNet	1	0.812113	0.180411	1.32724	3.45837	{'n_features': 1000, 'alpha': 0.5161855575501774, 'l1_ratio': 0.4}	proteomics
ElasticNet	2	0.710592	0.581915	1.99735	2.21649	{'n_features': 5000, 'alpha': 1.0885274593151932, 'l1_ratio': 0.3}	proteomics
ElasticNet	3	0.940717	0.160949	0.551715	3.09913	{'n_features': 10969, 'alpha': 0.2839454211043762, 'l1_ratio': 0.4}	proteomics
ElasticNet	4	0.636361	0.117806	2.08638	3.34289	{'n_features': 500, 'alpha': 0.8821198430209051, 'l1_ratio': 0.4}	proteomics
ElasticNet	5	0.781318	-0.0458518	1.48599	3.71932	{'n_features': 1000, 'alpha': 0.48556028320013783, 'l1_ratio': 0.5}	proteomics
ElasticNet	6	0.761576	0.284796	1.72462	2.79425	{'n_features': 10969, 'alpha': 0.5908192380468981, 'l1_ratio': 0.5}	proteomics
ElasticNet	7	0.71696	0.063294	1.84569	3.44	{'n_features': 10969, 'alpha': 0.797219549276061, 'l1_ratio': 0.4}	proteomics
ElasticNet	8	0.983122	0.143625	0.166237	3.4337	{'n_features': 5000, 'alpha': 0.1048598541005579, 'l1_ratio': 0.5}	proteomics
ElasticNet	9	0.90782	0.251764	0.817282	1.93282	{'n_features': 1000, 'alpha': 0.3339526862478351, 'l1_ratio': 0.4}	proteomics
SVR_poly	0	0.995293	0.458848	0.0581171	2.17187	{'n_features': 5000, 'C': 17.06685031676928, 'epsilon': 0.2486176699613394, 'degree': 2, 'coef0': 1.2000000000000002, 'gamma': 'auto'}	proteomics
SVR_poly	1	0.99998	0.275467	0.000256341	3.3428	{'n_features': 5000, 'C': 11.576678141762448, 'epsilon': 0.016196783642746022, 'degree': 2, 'coef0': 1.2000000000000002, 'gamma': 'scale'}	proteomics
SVR_poly	2	0.999257	0.524881	0.0100237	2.18732	{'n_features': 5000, 'C': 5.1740607801410174, 'epsilon': 0.10190232133145948, 'degree': 3, 'coef0': 1.5, 'gamma': 'auto'}	proteomics
SVR_poly	3	0.999302	0.184052	0.00809656	2.95891	{'n_features': 10969, 'C': 5.38718371377336, 'epsilon': 0.09118849082097227, 'degree': 2, 'coef0': 1.9000000000000001, 'gamma': 'auto'}	proteomics
SVR_poly	4	0.968011	0.310921	0.306353	3.0739	{'n_features': 1000, 'C': 1.0541146382481739, 'epsilon': 0.5039098775509169, 'degree': 2, 'coef0': 1.7000000000000002, 'gamma': 'scale'}	proteomics
SVR_poly	5	0.995179	0.319564	0.060185	3.05932	{'n_features': 5000, 'C': 17.102212143765232, 'epsilon': 0.25742427628471093, 'degree': 2, 'coef0': 0.7000000000000001, 'gamma': 'auto'}	proteomics
SVR_poly	6	0.999832	0.428596	0.00257277	2.42694	{'n_features': 5000, 'C': 8.389986678223313, 'epsilon': 0.05121409102709514, 'degree': 3, 'coef0': 1.3, 'gamma': 'auto'}	proteomics
SVR_poly	7	0.990544	0.442131	0.114342	2.68746	{'n_features': 5000, 'C': 9.160599664682913, 'epsilon': 0.3564054782164217, 'degree': 3, 'coef0': 1.6, 'gamma': 'scale'}	proteomics
SVR_poly	8	0.999999	0.364434	9.22623e-06	2.6392	{'n_features': 5000, 'C': 12.997769082783039, 'epsilon': 0.003002634038360567, 'degree': 2, 'coef0': 1.3, 'gamma': 'auto'}	proteomics
SVR_poly	9	0.994576	0.322851	0.0734376	1.79598	{'n_features': 5000, 'C': 4.320383661266011, 'epsilon': 0.2837970964494874, 'degree': 2, 'coef0': 0.9, 'gamma': 'scale'}	proteomics
SVR_rbf	0	1	0.479276	1.35411e-06	2.13947	{'n_features': 1000, 'C': 16.23302889293715, 'epsilon': 0.0011239201630046018, 'gamma': 'scale'}	proteomics
SVR_rbf	1	1	0.365588	1.08644e-06	3.06486	{'n_features': 5000, 'C': 12.284948020268134, 'epsilon': 0.0010469207634047802, 'gamma': 'scale'}	proteomics
SVR_rbf	2	0.999915	0.529482	0.000527777	2.21864	{'n_features': 5000, 'C': 6.201294027586031, 'epsilon': 0.0027367726504091455, 'gamma': 'scale'}	proteomics
SVR_rbf	3	1	0.0928194	1.95733e-06	2.95877	{'n_features': 5000, 'C': 37.974581993354334, 'epsilon': 0.0013634890879320083, 'gamma': 'scale'}	proteomics
SVR_rbf	4	0.994568	0.381126	0.034882	2.90525	{'n_features': 1000, 'C': 4.326181800059563, 'epsilon': 0.01396201110419603, 'gamma': 'scale'}	proteomics
SVR_rbf	5	0.992507	0.0836512	0.0459558	3.51026	{'n_features': 1000, 'C': 4.054608176042495, 'epsilon': 0.0018562057641726252, 'gamma': 'scale'}	proteomics
SVR_rbf	6	1	0.339942	2.95911e-06	2.64411	{'n_features': 1000, 'C': 11.575186575260098, 'epsilon': 0.0017002935070669183, 'gamma': 'scale'}	proteomics
SVR_rbf	7	0.988763	0.225477	0.109318	3.13858	{'n_features': 500, 'C': 4.052007602138763, 'epsilon': 0.22572867955442052, 'gamma': 'scale'}	proteomics
SVR_rbf	8	1	0.240106	3.19543e-06	2.86754	{'n_features': 5000, 'C': 8.542841065205788, 'epsilon': 0.0017547302542029162, 'gamma': 'scale'}	proteomics
SVR_rbf	9	1	0.31229	1.1977e-06	1.72926	{'n_features': 1000, 'C': 34.19372726258564, 'epsilon': 0.0010819460192009254, 'gamma': 'scale'}	proteomics
RFR	0	0.992708	0.227322	0.371504	2.5999	{'n_features': 10969, 'n_estimators': 300, 'max_features': 0.75, 'max_samples': None, 'max_depth': 25}	proteomics
RFR	1	0.992925	0.404701	0.345994	3.08596	{'n_features': 1000, 'n_estimators': 1500, 'max_features': 0.75, 'max_samples': None, 'max_depth': 200}	proteomics
RFR	2	0.992771	0.337624	0.359661	2.57723	{'n_features': 10969, 'n_estimators': 300, 'max_features': 0.75, 'max_samples': None, 'max_depth': None}	proteomics
RFR	3	0.992007	-0.144296	0.344084	3.18949	{'n_features': 5000, 'n_estimators': 700, 'max_features': 0.75, 'max_samples': None, 'max_depth': 25}	proteomics
RFR	4	0.985838	0.312248	0.592518	3.09305	{'n_features': 500, 'n_estimators': 700, 'max_features': 0.75, 'max_samples': 0.75, 'max_depth': 200}	proteomics
RFR	5	0.990107	0.0911087	0.349702	3.39431	{'n_features': 1000, 'n_estimators': 300, 'max_features': 0.5, 'max_samples': None, 'max_depth': 25}	proteomics
RFR	6	0.991734	0.330937	0.367539	2.75003	{'n_features': 500, 'n_estimators': 700, 'max_features': 0.75, 'max_samples': None, 'max_depth': None}	proteomics
RFR	7	0.986219	0.472086	0.595405	2.83074	{'n_features': 5000, 'n_estimators': 700, 'max_features': 0.75, 'max_samples': 0.75, 'max_depth': 200}	proteomics
RFR	8	0.993521	0.0688315	0.355911	3.04254	{'n_features': 10969, 'n_estimators': 1100, 'max_features': 0.5, 'max_samples': None, 'max_depth': 10}	proteomics
RFR	9	0.9936	0.236328	0.374015	1.68773	{'n_features': 1000, 'n_estimators': 1100, 'max_features': 0.5, 'max_samples': None, 'max_depth': 100}	proteomics
KNN	0	0.492694	0.509245	2.29992	2.08792	{'n_features': 5000, 'n_neighbors': 15, 'weights': 'uniform', 'metric': 'cosine'}	proteomics
KNN	1	1	0.415248	7.32171e-28	3.08127	{'n_features': 5000, 'n_neighbors': 17, 'weights': 'distance', 'metric': 'cosine'}	proteomics
KNN	2	1	0.551392	1.85177e-27	2.2338	{'n_features': 5000, 'n_neighbors': 25, 'weights': 'distance', 'metric': 'cosine'}	proteomics
KNN	3	0.50243	-0.0420562	2.27079	3.45665	{'n_features': 5000, 'n_neighbors': 18, 'weights': 'uniform', 'metric': 'cosine'}	proteomics
KNN	4	1	0.264571	6.93985e-28	3.12905	{'n_features': 5000, 'n_neighbors': 17, 'weights': 'distance', 'metric': 'cosine'}	proteomics
KNN	5	1	-0.0183936	3.09489e-28	3.6627	{'n_features': 1000, 'n_neighbors': 20, 'weights': 'distance', 'metric': 'cosine'}	proteomics
KNN	6	1	0.407121	9.23775e-28	2.51223	{'n_features': 5000, 'n_neighbors': 22, 'weights': 'distance', 'metric': 'cosine'}	proteomics
KNN	7	0.478602	0.293992	2.2965	2.94749	{'n_features': 5000, 'n_neighbors': 19, 'weights': 'uniform', 'metric': 'cosine'}	proteomics
KNN	8	1	0.345101	7.6614e-28	2.65619	{'n_features': 5000, 'n_neighbors': 17, 'weights': 'distance', 'metric': 'cosine'}	proteomics
KNN	9	0.485721	0.272522	2.38756	1.78766	{'n_features': 5000, 'n_neighbors': 15, 'weights': 'uniform', 'metric': 'cosine'}	proteomics

### Sheet: joint Optuna results
model_type	fold	train_corr	test_corr	train_mse	test_mse	best_params	modality
SVR_linear	0	0.902338	0.468351	0.754681	3.11066	{'n_features_protein': 250, 'n_features_rna': 5000, 'C': 0.12560369744379304, 'epsilon': 1.030134074614083}	joint
SVR_linear	1	0.979478	0.501631	0.204772	1.79394	{'n_features_protein': 500, 'n_features_rna': 16371, 'C': 0.02144915891464595, 'epsilon': 0.4864317289962331}	joint
SVR_linear	2	0.885625	0.776745	0.777107	1.49074	{'n_features_protein': 1000, 'n_features_rna': 5000, 'C': 0.00012322221057900002, 'epsilon': 0.03490177761306028}	joint
SVR_linear	3	0.950176	0.257693	0.356217	3.32479	{'n_features_protein': 1000, 'n_features_rna': 16371, 'C': 0.00012106015961583763, 'epsilon': 0.05177527066781826}	joint
SVR_linear	4	0.984922	0.44862	0.150238	2.27395	{'n_features_protein': 5000, 'n_features_rna': 16371, 'C': 2.5930999000898423, 'epsilon': 0.41036955329519853}	joint
SVR_linear	5	0.943666	0.521766	0.495443	1.81349	{'n_features_protein': 250, 'n_features_rna': 5000, 'C': 18.05353346032261, 'epsilon': 0.7895302421161933}	joint
SVR_linear	6	0.985553	0.53467	0.142418	1.81118	{'n_features_protein': 5000, 'n_features_rna': 16371, 'C': 30.31418821288147, 'epsilon': 0.4016844650722594}	joint
SVR_linear	7	0.915844	0.526712	0.683306	2.96199	{'n_features_protein': 1000, 'n_features_rna': 16371, 'C': 7.147580948657735, 'epsilon': 0.9619048571636013}	joint
SVR_linear	8	0.994457	0.342783	0.0561676	2.88742	{'n_features_protein': 250, 'n_features_rna': 5000, 'C': 0.03995597815735779, 'epsilon': 0.2470306863379809}	joint
SVR_linear	9	0.96814	0.46312	0.301477	2.38889	{'n_features_protein': 500, 'n_features_rna': 16371, 'C': 0.062407953367098756, 'epsilon': 0.6018155270256084}	joint
PLS	0	0.999943	0.531799	0.000326587	2.84089	{'n_features_protein': 5000, 'n_features_rna': 5000, 'n_components': 13}	joint
PLS	1	1	0.484637	4.97638e-19	1.90933	{'n_features_protein': 500, 'n_features_rna': 5000, 'n_components': 47}	joint
PLS	2	1	0.772135	2.4552e-06	1.33176	{'n_features_protein': 1000, 'n_features_rna': 5000, 'n_components': 19}	joint
PLS	3	1	0.201261	6.01552e-11	3.96811	{'n_features_protein': 5000, 'n_features_rna': 16371, 'n_components': 29}	joint
PLS	4	1	0.36714	1.65544e-13	2.59303	{'n_features_protein': 5000, 'n_features_rna': 10000, 'n_components': 33}	joint
PLS	5	1	0.545782	9.55313e-21	1.77641	{'n_features_protein': 1000, 'n_features_rna': 5000, 'n_components': 48}	joint
PLS	6	0.999025	0.539057	0.00582488	1.81863	{'n_features_protein': 5000, 'n_features_rna': 5000, 'n_components': 10}	joint
PLS	7	0.961885	0.497737	0.212289	3.03765	{'n_features_protein': 1000, 'n_features_rna': 500, 'n_components': 6}	joint
PLS	8	1	0.192315	3.41273e-09	3.8131	{'n_features_protein': 250, 'n_features_rna': 1000, 'n_components': 33}	joint
PLS	9	1	0.443615	6.06254e-16	2.49278	{'n_features_protein': 1000, 'n_features_rna': 5000, 'n_components': 39}	joint
Ridge	0	0.999996	0.559706	5.90075e-05	2.75751	{'n_features_protein': 5000, 'n_features_rna': 16371, 'alpha': 62.073760801412035}	joint
Ridge	1	0.999948	0.548109	0.000775269	1.69026	{'n_features_protein': 500, 'n_features_rna': 5000, 'alpha': 99.94058778900859}	joint
Ridge	2	0.999982	0.750905	0.00028839	1.36887	{'n_features_protein': 1000, 'n_features_rna': 16371, 'alpha': 99.34165527577416}	joint
Ridge	3	0.999996	0.243357	6.03789e-05	3.63031	{'n_features_protein': 5000, 'n_features_rna': 16371, 'alpha': 65.03629210937261}	joint
Ridge	4	0.99999	0.448187	0.000154209	2.30328	{'n_features_protein': 5000, 'n_features_rna': 16371, 'alpha': 99.01542658843185}	joint
Ridge	5	0.999939	0.530215	0.000921047	1.80557	{'n_features_protein': 250, 'n_features_rna': 5000, 'alpha': 99.71223617316099}	joint
Ridge	6	0.999995	0.514556	8.20757e-05	1.95416	{'n_features_protein': 5000, 'n_features_rna': 16371, 'alpha': 71.17019764187}	joint
Ridge	7	0.999995	0.564772	7.76197e-05	2.75192	{'n_features_protein': 5000, 'n_features_rna': 16371, 'alpha': 70.38030686204424}	joint
Ridge	8	0.999944	0.32952	0.000803698	2.97797	{'n_features_protein': 250, 'n_features_rna': 5000, 'alpha': 99.71043667610121}	joint
Ridge	9	0.999965	0.466558	0.000562881	2.42277	{'n_features_protein': 1000, 'n_features_rna': 5000, 'alpha': 99.53125140207457}	joint
Lasso	0	0.785028	0.338739	1.42574	3.41996	{'n_features_protein': 10969, 'n_features_rna': 10000, 'alpha': 0.33201243376192047}	joint
Lasso	1	0.864428	0.363616	1.02241	2.20808	{'n_features_protein': 250, 'n_features_rna': 16371, 'alpha': 0.2207824850519417}	joint
Lasso	2	0.691938	0.537308	1.89629	2.02255	{'n_features_protein': 500, 'n_features_rna': 16371, 'alpha': 0.4210734254532157}	joint
Lasso	3	0.856033	0.226032	1.02798	3.28322	{'n_features_protein': 250, 'n_features_rna': 16371, 'alpha': 0.22652366608087268}	joint
Lasso	4	0.59896	0.102835	2.11733	2.91321	{'n_features_protein': 250, 'n_features_rna': 16371, 'alpha': 0.5061918892401426}	joint
Lasso	5	0.766553	0.354708	1.59079	2.16442	{'n_features_protein': 10969, 'n_features_rna': 10000, 'alpha': 0.34857672109646864}	joint
Lasso	6	0.452168	0.196016	2.5437	2.40196	{'n_features_protein': 250, 'n_features_rna': 250, 'alpha': 0.6620373918661211}	joint
Lasso	7	0.707298	0.273298	1.70143	3.63283	{'n_features_protein': 10969, 'n_features_rna': 250, 'alpha': 0.3402457496039282}	joint
Lasso	8	0.840212	0.333454	1.12037	2.87519	{'n_features_protein': 250, 'n_features_rna': 1000, 'alpha': 0.23442253103469854}	joint
Lasso	9	0.724795	0.524573	1.74653	2.26491	{'n_features_protein': 500, 'n_features_rna': 10000, 'alpha': 0.3688340548852742}	joint
ElasticNet	0	0.811039	0.296491	1.29845	3.50369	{'n_features_protein': 250, 'n_features_rna': 16371, 'alpha': 0.7086433865405597, 'l1_ratio': 0.4}	joint
ElasticNet	1	0.859721	0.385279	1.08001	2.09775	{'n_features_protein': 250, 'n_features_rna': 5000, 'alpha': 0.5595369532775627, 'l1_ratio': 0.4}	joint
ElasticNet	2	0.818599	0.532385	1.3155	1.95656	{'n_features_protein': 5000, 'n_features_rna': 1000, 'alpha': 0.5377592198167277, 'l1_ratio': 0.5}	joint
ElasticNet	3	0.888373	0.319869	0.872929	3.0372	{'n_features_protein': 5000, 'n_features_rna': 5000, 'alpha': 0.4062282655851731, 'l1_ratio': 0.5}	joint
ElasticNet	4	0.581977	0.0896098	2.19995	2.89379	{'n_features_protein': 250, 'n_features_rna': 16371, 'alpha': 0.7896293211508937, 'l1_ratio': 0.7}	joint
ElasticNet	5	0.843016	0.340199	1.21975	2.25527	{'n_features_protein': 10969, 'n_features_rna': 10000, 'alpha': 0.8512091933245334, 'l1_ratio': 0.3}	joint
ElasticNet	6	0.490524	0.233591	2.45757	2.36095	{'n_features_protein': 500, 'n_features_rna': 250, 'alpha': 1.1424925546987426, 'l1_ratio': 0.5}	joint
ElasticNet	7	0.759385	0.308251	1.51074	3.55841	{'n_features_protein': 5000, 'n_features_rna': 250, 'alpha': 0.7106549150324396, 'l1_ratio': 0.4}	joint
ElasticNet	8	0.899117	0.286907	0.77098	3.04435	{'n_features_protein': 250, 'n_features_rna': 1000, 'alpha': 0.27599804030471115, 'l1_ratio': 0.6000000000000001}	joint
ElasticNet	9	0.883748	0.461187	0.957542	2.33392	{'n_features_protein': 500, 'n_features_rna': 5000, 'alpha': 0.669951512794125, 'l1_ratio': 0.3}	joint
SVR_poly	0	0.999248	0.463043	0.00984175	3.03125	{'n_features_protein': 250, 'n_features_rna': 5000, 'C': 6.819358554661038, 'epsilon': 0.10121250924473037, 'degree': 4, 'coef0': 1.6, 'gamma': 'scale'}	joint
SVR_poly	1	0.996746	0.479709	0.0387015	1.86142	{'n_features_protein': 250, 'n_features_rna': 16371, 'C': 24.78795878485718, 'epsilon': 0.20308183375552225, 'degree': 2, 'coef0': 1.8, 'gamma': 'scale'}	joint
SVR_poly	2	0.997706	0.734424	0.0148656	1.6509	{'n_features_protein': 1000, 'n_features_rna': 16371, 'C': 0.1061914374367439, 'epsilon': 0.009006730061519103, 'degree': 4, 'coef0': 1.6, 'gamma': 'scale'}	joint
SVR_poly	3	0.988158	0.185761	0.117998	3.60057	{'n_features_protein': 250, 'n_features_rna': 16371, 'C': 14.1703051077545, 'epsilon': 0.3628813935529886, 'degree': 2, 'coef0': 1.9000000000000001, 'gamma': 'scale'}	joint
SVR_poly	4	1	0.450542	3.88378e-06	2.26668	{'n_features_protein': 500, 'n_features_rna': 16371, 'C': 0.10913783089202539, 'epsilon': 0.0019561321620250325, 'degree': 4, 'coef0': 2.0, 'gamma': 'auto'}	joint
SVR_poly	5	0.986626	0.573762	0.155264	1.66294	{'n_features_protein': 250, 'n_features_rna': 16371, 'C': 0.4938292017811349, 'epsilon': 0.41610006411597666, 'degree': 3, 'coef0': 1.9000000000000001, 'gamma': 'auto'}	joint
SVR_poly	6	0.968556	0.516236	0.244336	1.84448	{'n_features_protein': 10969, 'n_features_rna': 16371, 'C': 0.6557881951977477, 'epsilon': 0.0780665810666485, 'degree': 2, 'coef0': 1.3, 'gamma': 'scale'}	joint
SVR_poly	7	1	0.590506	2.48635e-06	2.73149	{'n_features_protein': 1000, 'n_features_rna': 16371, 'C': 10.684743128567206, 'epsilon': 0.0015651466679845454, 'degree': 5, 'coef0': 2.0, 'gamma': 'scale'}	joint
SVR_poly	8	0.984045	0.344123	0.192609	2.78163	{'n_features_protein': 1000, 'n_features_rna': 16371, 'C': 18.931391962317377, 'epsilon': 0.47181469224952627, 'degree': 3, 'coef0': 1.8, 'gamma': 'scale'}	joint
SVR_poly	9	0.971233	0.467464	0.298717	2.32935	{'n_features_protein': 1000, 'n_features_rna': 16371, 'C': 3.9781476470757893, 'epsilon': 0.5961791602138005, 'degree': 2, 'coef0': 1.7000000000000002, 'gamma': 'auto'}	joint
SVR_rbf	0	0.998897	0.478427	0.015791	2.97886	{'n_features_protein': 250, 'n_features_rna': 16371, 'C': 6.678352165930575, 'epsilon': 0.1276039402372675, 'gamma': 'scale'}	joint
SVR_rbf	1	1	0.39001	1.249e-06	2.01823	{'n_features_protein': 250, 'n_features_rna': 16371, 'C': 9.764613754902738, 'epsilon': 0.0010821457497228962, 'gamma': 'auto'}	joint
SVR_rbf	2	1	0.754161	1.46288e-06	1.60426	{'n_features_protein': 250, 'n_features_rna': 16371, 'C': 6.859429430513366, 'epsilon': 0.0011989965621470372, 'gamma': 'scale'}	joint
SVR_rbf	3	0.992071	0.254278	0.052395	3.15668	{'n_features_protein': 250, 'n_features_rna': 16371, 'C': 3.2009247108748413, 'epsilon': 0.004867633596380305, 'gamma': 'scale'}	joint
SVR_rbf	4	0.999818	0.434356	0.00273302	2.27291	{'n_features_protein': 250, 'n_features_rna': 10000, 'C': 49.6080356870322, 'epsilon': 0.05254152493882871, 'gamma': 'scale'}	joint
SVR_rbf	5	0.998692	0.445482	0.0188382	1.91115	{'n_features_protein': 250, 'n_features_rna': 5000, 'C': 9.19453906715696, 'epsilon': 0.1397101789816606, 'gamma': 'scale'}	joint
SVR_rbf	6	0.981274	0.464638	0.137436	1.96191	{'n_features_protein': 250, 'n_features_rna': 16371, 'C': 2.6267077738163356, 'epsilon': 0.00550645739294516, 'gamma': 'scale'}	joint
SVR_rbf	7	0.960123	0.528016	0.280202	3.1084	{'n_features_protein': 500, 'n_features_rna': 16371, 'C': 2.0747136789442364, 'epsilon': 0.0034308865047737096, 'gamma': 'scale'}	joint
SVR_rbf	8	1	0.395028	1.60361e-06	2.66438	{'n_features_protein': 250, 'n_features_rna': 16371, 'C': 7.732777727132681, 'epsilon': 0.0012418394875242584, 'gamma': 'scale'}	joint
SVR_rbf	9	1	0.549467	2.90288e-06	2.09189	{'n_features_protein': 1000, 'n_features_rna': 16371, 'C': 14.146923728863644, 'epsilon': 0.0016850206241402262, 'gamma': 'scale'}	joint
RFR	0	0.977105	0.403776	0.514569	3.37074	{'n_features_protein': 500, 'n_features_rna': 1000, 'n_estimators': 300, 'max_features': 0.75, 'max_samples': 0.75, 'max_depth': 10}	joint
RFR	1	0.989473	0.49106	0.336511	1.89597	{'n_features_protein': 500, 'n_features_rna': 1000, 'n_estimators': 1500, 'max_features': 0.75, 'max_samples': None, 'max_depth': 10}	joint
RFR	2	0.974218	0.679152	0.583184	1.82229	{'n_features_protein': 250, 'n_features_rna': 1000, 'n_estimators': 300, 'max_features': 0.5, 'max_samples': 0.75, 'max_depth': 10}	joint
RFR	3	0.97665	0.263484	0.563781	3.04647	{'n_features_protein': 500, 'n_features_rna': 16371, 'n_estimators': 300, 'max_features': 0.75, 'max_samples': 0.75, 'max_depth': 10}	joint
RFR	4	0.952523	0.203359	0.904978	2.70875	{'n_features_protein': 250, 'n_features_rna': 1000, 'n_estimators': 700, 'max_features': 0.5, 'max_samples': 0.5, 'max_depth': 100}	joint
RFR	5	0.987673	0.275746	0.342239	2.26317	{'n_features_protein': 500, 'n_features_rna': 1000, 'n_estimators': 1100, 'max_features': 0.75, 'max_samples': None, 'max_depth': 50}	joint
RFR	6	0.980012	0.377004	0.560093	2.15111	{'n_features_protein': 250, 'n_features_rna': 1000, 'n_estimators': 1100, 'max_features': 0.5, 'max_samples': 0.75, 'max_depth': 25}	joint
RFR	7	0.976224	0.592063	0.532244	3.05391	{'n_features_protein': 250, 'n_features_rna': 1000, 'n_estimators': 1100, 'max_features': 0.75, 'max_samples': 0.75, 'max_depth': 10}	joint
RFR	8	0.988881	0.41803	0.333444	2.63799	{'n_features_protein': 500, 'n_features_rna': 1000, 'n_estimators': 1100, 'max_features': 0.5, 'max_samples': None, 'max_depth': 25}	joint
RFR	9	0.988423	0.39407	0.34629	2.51369	{'n_features_protein': 500, 'n_features_rna': 16371, 'n_estimators': 700, 'max_features': 0.75, 'max_samples': None, 'max_depth': None}	joint
KNN	0	1	0.347334	0	3.24	{'n_features_protein': 1000, 'n_features_rna': 5000, 'n_neighbors': 16, 'weights': 'distance', 'metric': 'l2'}	joint
KNN	1	1	0.366185	1.05501e-27	2.05829	{'n_features_protein': 5000, 'n_features_rna': 5000, 'n_neighbors': 15, 'weights': 'distance', 'metric': 'cosine'}	joint
KNN	2	0.514581	0.53674	2.27875	2.03074	{'n_features_protein': 10969, 'n_features_rna': 5000, 'n_neighbors': 19, 'weights': 'uniform', 'metric': 'cosine'}	joint
KNN	3	1	0.162132	1.5239e-27	3.41111	{'n_features_protein': 10969, 'n_features_rna': 10000, 'n_neighbors': 17, 'weights': 'distance', 'metric': 'cosine'}	joint
KNN	4	0.470435	0.23903	2.37042	2.72821	{'n_features_protein': 500, 'n_features_rna': 500, 'n_neighbors': 19, 'weights': 'uniform', 'metric': 'minkowski'}	joint
KNN	5	0.50822	0.260232	2.27398	2.21824	{'n_features_protein': 1000, 'n_features_rna': 5000, 'n_neighbors': 17, 'weights': 'uniform', 'metric': 'cosine'}	joint
KNN	6	0.506011	0.426189	2.34241	2.06387	{'n_features_protein': 10969, 'n_features_rna': 16371, 'n_neighbors': 22, 'weights': 'uniform', 'metric': 'cosine'}	joint
KNN	7	1	0.342332	2.79323e-28	3.38872	{'n_features_protein': 1000, 'n_features_rna': 500, 'n_neighbors': 20, 'weights': 'distance', 'metric': 'cosine'}	joint
KNN	8	0.516088	0.32471	2.19339	2.83535	{'n_features_protein': 5000, 'n_features_rna': 1000, 'n_neighbors': 16, 'weights': 'uniform', 'metric': 'cosine'}	joint
KNN	9	1	0.662859	2.39425e-27	1.90137	{'n_features_protein': 250, 'n_features_rna': 10000, 'n_neighbors': 16, 'weights': 'distance', 'metric': 'cosine'}	joint

### Sheet: consensus model hyperparameters
modality	model_type	consensus hyperparameters
transcriptomics	SVR_linear	{'n_features': 16371, 'C': 2.9175542317369065, 'epsilon': 0.7548195830588194}
transcriptomics	SVR_rbf	{'n_features': 10000, 'C': 16.802672421385573, 'epsilon': 0.08981015466963856, 'gamma': 'scale'}
transcriptomics	SVR_poly	{'n_features': 16371, 'C': 6.564254047684434, 'epsilon': 0.2061375677644773, 'degree': 2, 'coef0': 1.25, 'gamma': 'scale'}
proteomics	SVR_linear	{'n_features': 5000, 'C': 0.019959762215943862, 'epsilon': 0.5047708988958849}
proteomics	SVR_poly	{'n_features': 5000, 'C': 9.22298388214148, 'epsilon': 0.191365871932351, 'degree': 2, 'coef0': 1.3300000000000003, 'gamma': 'auto'}
proteomics	Ridge	{'n_features': 5000, 'alpha': 99.73471542509238}
joint	SVR_linear	{'n_features_protein': 750, 'n_features_rna': 16371, 'C': 5.8358063592204745, 'epsilon': 0.5015578182902036}
joint	SVR_rbf	{'n_features_protein': 250, 'n_features_rna': 16371, 'C': 11.188701772516756, 'epsilon': 0.03388686240753904, 'gamma': 'scale'}
joint	Ridge	{'n_features_protein': 3000, 'n_features_rna': 16371, 'alpha': 86.59121513192501}
