## Supplementary material for "mRNA-Protein Coordination is Contextualized by Metastatic Biological Phenotypes": Table 3

### Sheet: transcriptomics
comparison	pval_corr	cohen_d_corr	pval_mse	cohen_d_mse	fdr_corr	fdr_mse	modality
('SVR_linear', 'PLS')	0.850107	0.0172473	0.472676	-0.249782	0.963235	0.897374	transcriptomics
('SVR_linear', 'Ridge')	0.791337	-0.0903175	0.73373	-0.119422	0.963235	0.910837	transcriptomics
('SVR_linear', 'Lasso')	0.909722	-0.0257013	1	0.0364214	0.963235	1	transcriptomics
('SVR_linear', 'ElasticNet')	0.96985	0.018425	0.909722	-0.0053741	0.99756	1	transcriptomics
('SVR_linear', 'SVR_poly')	0.677585	-0.243557	0.57075	0.196518	0.963235	0.897374	transcriptomics
('SVR_linear', 'SVR_rbf')	0.427355	-0.29173	0.384673	0.291655	0.963235	0.897374	transcriptomics
('SVR_linear', 'RFR')	0.57075	0.233428	0.384673	-0.247494	0.963235	0.897374	transcriptomics
('SVR_linear', 'KNN')	0.307489	0.445795	0.57075	-0.302623	0.963235	0.897374	transcriptomics
('PLS', 'Ridge')	0.57075	-0.119916	0.73373	0.131756	0.963235	0.910837	transcriptomics
('PLS', 'Lasso')	0.791337	-0.0438336	0.520523	0.285744	0.963235	0.897374	transcriptomics
('PLS', 'ElasticNet')	0.73373	0.00421211	0.520523	0.248422	0.963235	0.897374	transcriptomics
('PLS', 'SVR_poly')	0.344704	-0.292222	0.307489	0.446489	0.963235	0.897374	transcriptomics
('PLS', 'SVR_rbf')	0.241322	-0.345888	0.161972	0.560082	0.963235	0.897374	transcriptomics
('PLS', 'RFR')	0.520523	0.244563	0.96985	-0.00256586	0.963235	1	transcriptomics
('PLS', 'KNN')	0.273036	0.477733	1	-0.055822	0.963235	1	transcriptomics
('Ridge', 'Lasso')	1	0.0564747	0.623176	0.155819	1	0.897374	transcriptomics
('Ridge', 'ElasticNet')	0.909722	0.105267	0.677585	0.115911	0.963235	0.910837	transcriptomics
('Ridge', 'SVR_poly')	0.677585	-0.156428	0.472676	0.317043	0.963235	0.897374	transcriptomics
('Ridge', 'SVR_rbf')	0.520523	-0.205749	0.344704	0.421561	0.963235	0.897374	transcriptomics
('Ridge', 'RFR')	0.344704	0.322757	0.791337	-0.131691	0.963235	0.918972	transcriptomics
('Ridge', 'KNN')	0.241322	0.533352	0.623176	-0.186275	0.963235	0.897374	transcriptomics
('Lasso', 'ElasticNet')	0.850107	0.0417966	0.57075	-0.0423387	0.963235	0.897374	transcriptomics
('Lasso', 'SVR_poly')	0.909722	-0.197185	0.73373	0.159736	0.963235	0.910837	transcriptomics
('Lasso', 'SVR_rbf')	0.677585	-0.241685	0.472676	0.252114	0.963235	0.897374	transcriptomics
('Lasso', 'RFR')	0.384673	0.239711	0.472676	-0.282808	0.963235	0.897374	transcriptomics
('Lasso', 'KNN')	0.273036	0.43692	0.57075	-0.338085	0.963235	0.897374	transcriptomics
('ElasticNet', 'SVR_poly')	0.791337	-0.252272	0.623176	0.204812	0.963235	0.897374	transcriptomics
('ElasticNet', 'SVR_rbf')	0.520523	-0.298564	0.427355	0.302302	0.963235	0.897374	transcriptomics
('ElasticNet', 'RFR')	0.520523	0.207049	0.427355	-0.246045	0.963235	0.897374	transcriptomics
('ElasticNet', 'KNN')	0.384673	0.413572	0.57075	-0.302108	0.963235	0.897374	transcriptomics
('SVR_poly', 'SVR_rbf')	0.850107	-0.0496625	0.791337	0.0818668	0.963235	0.918972	transcriptomics
('SVR_poly', 'RFR')	0.185877	0.46697	0.241322	-0.440661	0.963235	0.897374	transcriptomics
('SVR_poly', 'KNN')	0.185877	0.669098	0.212294	-0.497201	0.963235	0.897374	transcriptomics
('SVR_rbf', 'RFR')	0.140465	0.511986	0.121225	-0.55098	0.963235	0.897374	transcriptomics
('SVR_rbf', 'KNN')	0.161972	0.711225	0.140465	-0.612921	0.963235	0.897374	transcriptomics
('RFR', 'KNN')	0.520523	0.2148	0.96985	-0.0521662	0.963235	1	transcriptomics

### Sheet: proteomics
comparison	pval_corr	cohen_d_corr	pval_mse	cohen_d_mse	fdr_corr	fdr_mse	modality
('SVR_linear', 'PLS')	0.212294	0.580263	0.161972	-0.708628	0.402241	0.583101	proteomics
('SVR_linear', 'Ridge')	0.677585	-0.15609	0.909722	-0.0617697	0.786873	0.992424	proteomics
('SVR_linear', 'Lasso')	0.00219965	1.88268	0.0756616	-0.794084	0.0263958	0.583101	proteomics
('SVR_linear', 'ElasticNet')	0.031209	1.02443	0.161972	-0.553095	0.140441	0.583101	proteomics
('SVR_linear', 'SVR_poly')	0.96985	-0.00710799	0.96985	0.063824	0.96985	0.99756	proteomics
('SVR_linear', 'SVR_rbf')	0.520523	0.42793	0.791337	-0.0934834	0.694031	0.918972	proteomics
('SVR_linear', 'RFR')	0.121225	0.831828	0.520523	-0.309364	0.335699	0.892325	proteomics
('SVR_linear', 'KNN')	0.623176	0.381971	0.73373	-0.153475	0.747811	0.918972	proteomics
('PLS', 'Ridge')	0.0539026	-0.793576	0.10411	0.644201	0.176408	0.583101	proteomics
('PLS', 'Lasso')	0.0199645	1.45759	0.791337	-0.114396	0.126804	0.918972	proteomics
('PLS', 'ElasticNet')	0.10411	0.623323	1	0.0982667	0.31233	1	proteomics
('PLS', 'SVR_poly')	0.161972	-0.642596	0.140465	0.811119	0.388734	0.583101	proteomics
('PLS', 'SVR_rbf')	0.73373	-0.0526725	0.273036	0.614702	0.800433	0.737975	proteomics
('PLS', 'RFR')	0.73373	0.436591	0.427355	0.435757	0.800433	0.76924	proteomics
('PLS', 'KNN')	0.472676	-0.00988782	0.344704	0.508017	0.680653	0.76924	proteomics
('Ridge', 'Lasso')	0.00219965	2.15019	0.121225	-0.731961	0.0263958	0.583101	proteomics
('Ridge', 'ElasticNet')	0.0211339	1.18627	0.384673	-0.494361	0.126804	0.76924	proteomics
('Ridge', 'SVR_poly')	0.791337	0.162596	0.96985	0.128541	0.837886	0.99756	proteomics
('Ridge', 'SVR_rbf')	0.307489	0.585494	0.677585	-0.0314137	0.553481	0.918972	proteomics
('Ridge', 'RFR')	0.0451546	0.978786	0.427355	-0.243331	0.163639	0.76924	proteomics
('Ridge', 'KNN')	0.57075	0.504516	0.73373	-0.0951507	0.708518	0.918972	proteomics
('Lasso', 'ElasticNet')	0.391267	-0.500102	0.677585	0.20015	0.612418	0.918972	proteomics
('Lasso', 'SVR_poly')	0.000943645	-2.03368	0.0539026	0.895083	0.0263958	0.583101	proteomics
('Lasso', 'SVR_rbf')	0.0454553	-1.25504	0.140465	0.703811	0.163639	0.583101	proteomics
('Lasso', 'RFR')	0.205667	-0.634534	0.121225	0.53589	0.402241	0.583101	proteomics
('Lasso', 'KNN')	0.0247447	-1.00171	0.212294	0.59665	0.127258	0.69478	proteomics
('ElasticNet', 'SVR_poly')	0.0172575	-1.07968	0.10411	0.636542	0.126804	0.583101	proteomics
('ElasticNet', 'SVR_rbf')	0.185877	-0.5905	0.307489	0.466605	0.393621	0.737975	proteomics
('ElasticNet', 'RFR')	0.57075	-0.133566	0.307489	0.293948	0.708518	0.737975	proteomics
('ElasticNet', 'KNN')	0.185877	-0.483044	0.427355	0.378901	0.393621	0.76924	proteomics
('SVR_poly', 'SVR_rbf')	0.520523	0.460173	0.791337	-0.162149	0.694031	0.918972	proteomics
('SVR_poly', 'RFR')	0.140465	0.874327	0.307489	-0.3949	0.361196	0.737975	proteomics
('SVR_poly', 'KNN')	0.472676	0.402115	0.623176	-0.21984	0.680653	0.918972	proteomics
('SVR_rbf', 'RFR')	0.344704	0.428152	0.73373	-0.211066	0.564061	0.918972	proteomics
('SVR_rbf', 'KNN')	0.850107	0.0291784	0.850107	-0.0659049	0.874396	0.95637	proteomics
('RFR', 'KNN')	0.344704	-0.346394	0.791337	0.127359	0.564061	0.918972	proteomics

### Sheet: joint
comparison	pval_corr	cohen_d_corr	pval_mse	cohen_d_mse	fdr_corr	fdr_mse	modality
('SVR_linear', 'PLS')	0.96985	0.172382	0.73373	-0.222923	1	0.978307	joint
('SVR_linear', 'Ridge')	0.623176	-0.0830919	0.909722	0.0291146	0.747811	1	joint
('SVR_linear', 'Lasso')	0.0451546	1.17378	0.307489	-0.538518	0.203196	0.975406	joint
('SVR_linear', 'ElasticNet')	0.0172575	1.23719	0.273036	-0.517137	0.154488	0.975406	joint
('SVR_linear', 'SVR_poly')	1	0.0258848	0.96985	0.0148017	1	1	joint
('SVR_linear', 'SVR_rbf')	0.623176	0.111895	0.909722	0.0145911	0.747811	1	joint
('SVR_linear', 'RFR')	0.212294	0.52581	0.472676	-0.273394	0.424588	0.975406	joint
('SVR_linear', 'KNN')	0.088973	0.833525	0.427355	-0.321196	0.228788	0.975406	joint
('PLS', 'Ridge')	0.472676	-0.243768	0.623176	0.243527	0.680653	0.975406	joint
('PLS', 'Lasso')	0.0756616	0.85556	0.57075	-0.214975	0.209524	0.975406	joint
('PLS', 'ElasticNet')	0.0756616	0.889515	0.57075	-0.19614	0.209524	0.975406	joint
('PLS', 'SVR_poly')	0.96985	-0.14408	0.623176	0.235344	1	0.975406	joint
('PLS', 'SVR_rbf')	0.850107	-0.0778156	1	0.246266	0.987221	1	joint
('PLS', 'RFR')	0.520523	0.298373	0.73373	0.016304	0.720724	0.978307	joint
('PLS', 'KNN')	0.161972	0.569045	0.73373	-0.0389662	0.364438	0.978307	joint
('Ridge', 'Lasso')	0.0257481	1.24319	0.273036	-0.553919	0.154488	0.975406	joint
('Ridge', 'ElasticNet')	0.0140193	1.3088	0.241322	-0.533143	0.154488	0.975406	joint
('Ridge', 'SVR_poly')	0.909722	0.105403	0.96985	-0.0146848	1	1	joint
('Ridge', 'SVR_rbf')	0.384673	0.195409	0.850107	-0.0169915	0.602097	1	joint
('Ridge', 'RFR')	0.185877	0.599769	0.520523	-0.296969	0.393621	0.975406	joint
('Ridge', 'KNN')	0.0640221	0.904509	0.472676	-0.342525	0.209524	0.975406	joint
('Lasso', 'ElasticNet')	1	-0.00248075	1	0.0248478	1	1	joint
('Lasso', 'SVR_poly')	0.0451546	-1.10047	0.241322	0.55398	0.203196	0.975406	joint
('Lasso', 'SVR_rbf')	0.0257481	-1.08766	0.161972	0.598874	0.154488	0.975406	joint
('Lasso', 'RFR')	0.161972	-0.597547	0.520523	0.3123	0.364438	0.975406	joint
('Lasso', 'KNN')	0.57075	-0.295646	0.427355	0.220354	0.733822	0.975406	joint
('ElasticNet', 'SVR_poly')	0.0172575	-1.1546	0.185877	0.532662	0.154488	0.975406	joint
('ElasticNet', 'SVR_rbf')	0.0211339	-1.14911	0.212294	0.576157	0.154488	0.975406	joint
('ElasticNet', 'RFR')	0.273036	-0.625643	0.677585	0.287494	0.491465	0.978307	joint
('ElasticNet', 'KNN')	0.472676	-0.308495	0.427355	0.196882	0.680653	0.975406	joint
('SVR_poly', 'SVR_rbf')	0.57075	0.0807636	0.850107	-0.00131248	0.733822	1	joint
('SVR_poly', 'RFR')	0.273036	0.48137	0.520523	-0.289715	0.491465	0.975406	joint
('SVR_poly', 'KNN')	0.0756616	0.777223	0.427355	-0.336453	0.209524	0.975406	joint
('SVR_rbf', 'RFR')	0.307489	0.429498	0.623176	-0.315383	0.527125	0.975406	joint
('SVR_rbf', 'KNN')	0.0640221	0.742982	0.384673	-0.362171	0.209524	0.975406	joint
('RFR', 'KNN')	0.384673	0.292814	0.791337	-0.0731449	0.602097	1	joint
